# The human gut virome database

**DOI:** 10.1101/655910

**Authors:** Ann C. Gregory, Olivier Zablocki, Allison Howell, Benjamin Bolduc, Matthew B. Sullivan

**Author notes:** Correspondence to: Matthew Sullivan. These authors contributed equally (Ann C. Gregory, Olivier Zablocki).

## Abstract

The gut microbiome profoundly impacts human health and disease, but viruses that infect these microbes are likely also important. Problematically, viral sequences are often missed due to insufficient reference viral genomes. Here we (i) built a human gut virome database, GVD, from 648 viral particle metagenomes or microbial metagenomes from 572 individuals previously searched for viruses, (ii) assessed its effectiveness, and (iii) conducted meta-analyses. GVD contains 13,203 unique viral populations (approximately species-level taxa) organized into 702 novel genera, which roughly doubles known phage genera and improves viral detection rates over NCBI viral RefSeq nearly 60-fold. Applying GVD, we assessed and rejected the idea of a ‘core’ gut virome in healthy individuals, and found through meta-analyses that technical artifacts are more impactful than any ‘treatment’ effect across the entire meta-study dataset. Together, this foundational resource and these findings will help human microbiome researchers better identify viral roles in health and disease.
