## Supplementary Table 1 for "The human gut virome database"

### Sheet: Sheet1
Supplementary Table 1: Origin of datasets and associated metadata used to create the gut virome database
Study	Sequence generation		Human subjects data			Number of Individuals in Study	Location of Reads
	Sequencing platform	MDAa	Health status	Age group	Country of origin
Broeker et al., 2016	Illumina	x	FMTb: donor+ recipient	Adults	Switzerland	4	Data provided by authors
Chehoud et al., 2016	Illumina	x	FMT: donor+ recipient	Adults, teens	USA	7	SRA: PRJNA318788
Giloteaux et al., 2016	Illumina		Healthy, ME/CFSc	Adults	USA	2	MG-RAST: https://www.mg-rast.org/mgmain.html?mgpage=project&project=mgp10451
Kang et al., 2017	Illumina		Healthy, ASDd	Children	USA	24	iVirus: http://mirrors.iplantcollaborative.org/browse/iplant/home/shared/iVirus/ABOR
Kramna et al., 2015	Illumina	x	Healthly, T1De	Children	Finland	19	SRA: PRJNA275568
Lim et al., 2015	Illumina	x	Healthy	Infants	USA	8	SRA: PRJNA284162
Ly et al., 2016	Ion Torrent 316	x	Healthy	Adults	USA	20	SRA: PRJNA327423
Manrique et al., 2016	Illumina		Healthy	Adults	USA	2	SRA: PRJNA308867
Minot et al., 2011	454	x	Healthy	Adults	USA	6	SRA: PRJNA46879
Minot et al., 2012	Illumina		Healthy	Adults	USA	12	SRA: PRJNA356544
Minot et al., 2013	Illumina		Healthy	Adults	USA	1	SRA: PRJNA196801
Monaco et al., 2016	Illumina	x	Healtly, HIV+	Adults	Uganda	12	SRA: PRJEB9524
Neto et al. (unpublished)	Illumina	x	IBD	Adults	Belgium	10	available upon request
Norman et al., 2015	Illumina	x	Healthy, CDf, UCg	Adults	USA	171	SRA: PRJEB7772
Perez-Brocal et al., 2013	454	x	Healthy, CD	Adults	Spain	19	SRA: PRJEB3206
Rampelli et al., 2017	Illumina		Healthy	Children, Adults, Elderly	Tanzania, Italy, Peru, USA	96	SRA: PRJNA268964 and PRJNA278393
Reyes et al., 2010	454		Healthy	Adults	USA	12	SRA: SRP002840
Reyes et al., 2015	Illumina	x	Healthy, MAMh, SAMi	Children	Malawi	56	SRA: PRJEB9818
Yinda et al., 2019	Illumina	x	Healthy (but with contact with bats)	Adults	Cameroon	26 (NOTE: Number refers to pooled read sets not individuals in this study - and dataset is not complete)	SRA: PRJNA491626
Zhao et al., 2017	Illumina	x	Healthy, T1D	Children	Finland, Estonia (for country origin Fig 1A - all samples were counted as coming from Finland)	18	SRA: PRJNA387903
Zuo et al., 2017	Illumina	x	Healthy, CDI (FMT)	Adults, elderly	China	44	SRA: PRJNA353598
aMDA: multiple displacement amplification; bFMT: fecal matter transplant; c ME/CFS: myalgic encephalomyelitis/chronic fatigue syndrome; dASD: autism spectrum disorder; eT1D: type-1 diabetes; f CD: Crohn’s disease; g ulcerative colitis; h moderate acute malnutrition; I severe acute malnutrition.
