## Supplementary Table 4 for "The human gut virome database"

### Sheet: Sheet1
Supplementary Table 4: Core, Common, Low-Overlap, and Unique GVD Viral Populations
	Shared threshold % across individuals	Manrique et al (Norman)	GVD- all healthy	GVD- all healthy Westerns
Core	>50	23 (0.5%)	0	0
common	20-50	132 (3%)	132 (1%)	18 (0.1%)
Low-overlap	2019-02-01	1672 (39%)	2,932 (22%)	1484 (11%)
unique	<2	1787 (57%)	10,139 (77%)	11,701 (89%)
