## Supplementary Table 5 for "The human gut virome database"

### Sheet: Sheet1
Supplementary Table 5: Human gut virome studies since the end of 2017
Study	Viral Particle-Enriched?	Data Previously Published?	Data Publically Available?
Devoto et al. 2019	No	Yes	Yes
Draper et al. 2018	Yes	No	Yes
Gorska et al. 2018	Yes	No	No
Guerin et al. 2018	Yes	Yes + some new data	No --- New data not publically available
Han et al. 2018	No	Yes	Yes
Kim et al. 2019a	Yes	No	No
Kim et al. 2019b	Yes	No	No
Ma et al. 2019	No	Yes	Yes
Moreno-Gallego et al. 2019	Yes	No	Yes
Stockdale et al. 2018 (pre-print)	Yes	No	Yes
Zuo et al. 2019	Yes	No	Yes
